# Hybridisation and herbivory fuel Amazonian tree radiations

**DOI:** 10.64898/2026.06.17.732868

**Authors:** Rowan J. Schley, Alex D. Twyford, María-José Endara, Dale L. Forrister, Akira A. Wong Sato, Carlos Reynel, James Nicholls, Graham N. Stone, Mark Blaxter, Meng Lu, Flávia Fonseca Pezzini, Caroline Howard, Thomas C. Mathers, Shane McCarthy, Johnathan Wood, Chenxi Zhou, Haroldo C de Lima, Danilo M. Neves, Maristerra R. Lemes, Luciano Paganucci de Queiroz, Phyllis D. Coley, Catherine Kidner, Kyle G. Dexter, R. Toby Pennington

## Abstract

Tropical rainforests, and Amazonia in particular, contain more tree species than anywhere else, most of which arose through rapid evolutionary radiations ^1–3^. Rapid radiations are often catalysed by ecological opportunity ^4–6^, which in rainforest trees is presented by intense insect herbivore pressure, spurring the evolution of novel plant defence chemistry to escape it ^7^. However, we do not understand how long-lived trees can adapt quickly enough to keep pace with rapidly-evolving insect herbivores. Here we show that hybridisation in rainforest trees, which was considered rare, allows exchange of gene clusters used in chemical defence against herbivore attack, facilitating rapid adaptation and diversification. Using genome sequencing for 461 individuals from the genus *Inga*, a characteristic Amazonian tree radiation, we find that regional tree communities form syngameons - networks of closely related, co-occurring species connected by gene flow. Integrating these genomes with herbivore abundance data from the same communities across the tropical Americas, we show that herbivore compositional turnover coincides with local, recurrent interspecific transfer of defence gene clusters that are retained by balancing selection, consistent with fluctuating selective pressure imposed by shifting herbivore communities. Together, our results demonstrate that hybridisation allows long-lived tropical trees to rapidly evolve chemical defences, fuelling adaptation to the relentless insect herbivory that structures the world’s most species-rich forests.
