## Supplementary material for "Hybridisation and herbivory fuel Amazonian tree radiations": Table S11-S14

### Sheet: Table_S11_PermANOVA_BC
Model	Summary	DF	Sums Of Squares	R2	F_statistic	p_value
BC ~ Host Inga Species	Model	78	37.871	0.64854	1.1119	2e-05
(N=126)	Residual	47	20.524	0.35146
	Total	125	58.394	1
BC ~ Regional herbivore community	Model	3	5.436	0.0931	4.1746	1e-05
(N=126)	Residual	122	52.958	0.9069
	Total	125	58.394	1
BC ~ Regional herbivore community + host Inga species	Model	81	41.582	0.71208	1.3435	1e-05
(N=126)	Residual	44	16.813	0.28792
	Total	125	58.394	1

### Sheet: Table_S12_PermANOVA_UniFrac
Herbivore_family	Model	Summary	DF	Sums Of Squares	R2	F_statistic	p_value	Bonferroni_adjusted_P
Gelechiidae	dw ~ Host Inga Species	Model	63	19.4299	0.73098	1.3802	0.00089	0.00267
(N=96)		Residual	32	7.1507	0.26902
		Total	95	26.5807	1
Gelechiidae	dw ~ Regional herbivore community	Model	3	5.2443	0.1973	7.5376	1e-05	3e-05
(N=96)		Residual	92	21.3364	0.8027
		Total	95	26.5807	1
Gelechiidae	dw ~ Regional herbivore community + host Inga species	Model	66	22.4442	0.84438	2.3841	1e-05	3e-05
(N=96)		Residual	29	4.1365	0.15562
		Total	95	26.5807	1
Geometridae	dw ~ Host Inga Species	Model	25	9.1067	0.71219	0.8908	0.7149	1
(N=35)		Residual	9	3.6802	0.28781
		Total	34	12.7868	1
Geometridae	dw ~ Regional herbivore community	Model	3	1.3834	0.10819	1.2536	0.2126	0.6378
(N=35)		Residual	31	11.4034	0.89181
		Total	34	12.7868	1
Geometridae	dw ~ Regional herbivore community + host Inga species	Model	27	10.1896	0.79688	1.0171	0.4684	1
(N=35)		Residual	7	2.5972	0.20312
		Total	34	12.7868	1
Gracillarioidea	dw ~ Host Inga Species	Model	28	10.4983	0.92004	2.4658	0.00606	0.01818
(N=35)		Residual	6	0.9123	0.07996
		Total	34	11.4107	1
Gracillarioidea	dw ~ Regional herbivore community	Model	3	1.458	0.12778	1.5138	0.106	0.318
(N=35)		Residual	31	9.9526	0.87222
		Total	34	11.4107	1
Gracillarioidea	dw ~ Regional herbivore community + host Inga species	Model	31	11.1282	0.97524	3.8123	0.00389	0.01167
(N=35)		Residual	3	0.2825	0.02476
		Total	34	11.4107	1
Hesperidae	dw ~ Host Inga Species	Model	21	5.8964	0.92174	1.6825	0.3025	0.9075
(N=25)		Residual	3	0.5006	0.07826
		Total	24	6.397	1
Hesperidae	dw ~ Regional herbivore community	Model	3	3.5642	0.55717	8.8073	0.00015	0.00045
(N=25)		Residual	21	2.8328	0.44283
		Total	24	6.397	1
Hesperidae	dw ~ Regional herbivore community + host Inga species	Model	24	6.397	1	NA	NA	NA
(N=25)		Residual	0	0	0
		Total	24	6.397	1
Noctuidae	dw ~ Host Inga Species	Model	56	3.303	0.76194	1.486	0.00861	0.02583
(N=83)		Residual	26	1.032	0.23806
		Total	82	4.335	1
Noctuidae	dw ~ Regional herbivore community	Model	3	0.3978	0.09177	2.6608	0.00131	0.00393
(N=83)		Residual	79	3.9372	0.90823
		Total	82	4.335	1
Noctuidae	dw ~ Regional herbivore community + host Inga species	Model	59	3.5823	0.82636	1.8552	0.00017	0.00051
(N=83)		Residual	23	0.7527	0.17364
		Total	82	4.335	1
Pieridae	dw ~ Host Inga Species	Model	17	4.0581	0.93591	1.718	0.304	0.912
(N=20)		Residual	2	0.2779	0.06409
		Total	19	4.336	1
Pieridae	dw ~ Regional herbivore community	Model	3	1.2402	0.28603	2.1366	0.126	0.378
(N=20)		Residual	16	3.0958	0.71397
		Total	19	4.336	1
Pieridae	dw ~ Regional herbivore community + host Inga species	Model	19	4.336	1	NA	NA	NA
(N=20)		Residual	0	0	0
		Total	19	4.336	1
Pyralloidea	dw ~ Host Inga Species	Model	56	11.2215	0.72014	1.3326	0.08344	0.25032
(N=86)		Residual	29	4.3608	0.27986
		Total	85	15.5823	1
Pyralloidea	dw ~ Regional herbivore community	Model	3	2.9185	0.18729	6.2992	3e-05	9e-05
(N=86)		Residual	82	12.6638	0.81271
		Total	85	15.5823	1
Pyralloidea	dw ~ Regional herbivore community + host Inga species	Model	59	12.322	0.79077	1.6655	0.01058	0.03174
(N=86)		Residual	26	3.2603	0.20923
		Total	85	15.5823	1
Riodinidae	dw ~ Host Inga Species	Model	50	7.6931	0.73156	1.2536	0.07015	0.21045
(N=74)		Residual	23	2.8228	0.26844
		Total	73	10.5159	1
Riodinidae	dw ~ Regional herbivore community	Model	3	0.9425	0.08962	2.2971	0.00866	0.02598
(N=74)		Residual	70	9.5734	0.91038
		Total	73	10.5159	1
Riodinidae	dw ~ Regional herbivore community + host Inga species	Model	53	8.3755	0.79646	1.4766	0.01028	0.03084
(N=74)		Residual	20	2.1404	0.20354
		Total	73	10.5159	1
Sawflies	dw ~ Host Inga Species	Model	28	1.93728	0.96052	7.8211	1e-05	3e-05
(N=38)		Residual	9	0.07962	0.03948
		Total	37	2.0169	1
Sawflies	dw ~ Regional herbivore community	Model	3	0.09411	0.04666	0.5547	0.9284	1
(N=38)		Residual	34	1.92279	0.95334
		Total	37	2.0169	1
Sawflies	dw ~ Regional herbivore community + host Inga species	Model	31	1.96535	0.97444	7.3799	1e-05	3e-05
(N=38)		Residual	6	0.05154	0.02556
		Total	37	2.0169	1
Tortricidae	dw ~ Host Inga Species	Model	39	2.72493	0.88204	1.7255	0.184	0.552
(N=49)		Residual	9	0.36442	0.11796
		Total	48	3.08936	1
Tortricidae	dw ~ Regional herbivore community	Model	3	0.69159	0.22386	4.3265	8e-05	0.00024
(N=49)		Residual	45	2.39776	0.77614
		Total	48	3.08936	1
Tortricidae	dw ~ Regional herbivore community + host Inga species	Model	41	2.92678	0.94738	3.0736	0.01316	0.03948
(N=49)		Residual	7	0.16258	0.05262
		Total	48	3.08936	1

### Sheet: Table_S13_Mantel_BC_BalSel
Gene_type	Mantel_statistic_R	P_value	N_permutations	Total_N_Inga_populations
PlantiSMASH	0.2133	0.0205	9999	22
KEGG_flavonoid_genes	0.1815	0.0441	9999	22

### Sheet: Table_S14_Mantel_UniFrac_BalSel
Gene_type	Herbivore_family	Mantel_statistic_R	P_value	Bonferroni_adjusted_P	N_permutations	Total_N_Inga_populations
KEGG_flavonoid_genes	Gelechiidae	-0.1481	0.9694	1	9999	20
PlantiSMASH	Gelechiidae	-0.1047	0.8856	1	9999	20
KEGG_flavonoid_genes	Geometridae	-0.05209	0.5825	1	9999	9
PlantiSMASH	Geometridae	-0.106	0.787	1	9999	9
KEGG_flavonoid_genes	Noctuidae	0.1945	0.0667	0.1334	9999	17
PlantiSMASH	Noctuidae	0.1548	0.0954	0.1908	9999	17
KEGG_flavonoid_genes	Pyralloidea	0.06314	0.2411	0.4822	9999	18
PlantiSMASH	Pyralloidea	0.09	0.173	0.346	9999	18
KEGG_flavonoid_genes	Riodinidae	0.2574	0.0151	0.0302	9999	19
PlantiSMASH	Riodinidae	0.1735	0.0721	0.1442	9999	19
KEGG_flavonoid_genes	Sawflies	0.07826	0.3408	0.6816	9999	8
PlantiSMASH	Sawflies	0.2797	0.1609	0.3218	9999	8
KEGG_flavonoid_genes	Tortricidae	-0.06478	0.652	1	9999	12
PlantiSMASH	Tortricidae	-0.1046	0.6995	1	9999	12
